# Assembling highly repetitive *Xanthomonas* TALomes using Oxford Nanopore sequencing

**DOI:** 10.1101/2022.08.17.504259

**Authors:** Annett Erkes, René Grove, Milena Žarković, Sebastian Krautwurst, Ralf Koebnik, Richard D. Morgan, Geoffrey G. Wilson, Martin Hölzer, Manja Marz, Jens Boch, Jan Grau

**Affiliations:** Institute of Computer Science, Martin Luther University Halle-Wittenberg, Halle, Germany; Department of Plant Biotechnology, Leibniz Universität Hannover, Hannover, Germany; Bioinformatics/High-Throughput Analysis, Friedrich Schiller University Jena, Jena, Germany; PHIM Plant Health Institute, Univ Montpellier, IRD, CIRAD, INRAE, Institut Agro, Montpellier, France; New England Biolabs Inc., Ipswich, MA, USA; Methodology and Research Infrastructure, MF1 Bioinformatics, Robert Koch Institute, Berlin, Germany

## Abstract

Most plant-pathogenic *Xanthomonas* bacteria harbor transcription activator-like effector (TALE) genes, which function as transcriptional activators of host plant genes and support infection. The entire repertoire of up to 29 TALE genes of a *Xanthomonas* strain is also referred to as TALome. The DNA-binding domain of TALEs is comprised of highly conserved repeats and TALE genes often occur in gene clusters, which precludes the assembly of TALE-carrying *Xanthomonas* genomes based on standard sequencing approaches. Here, we report the successful assembly of the 5 Mbp genomes of five *Xanthomonas* strains from Oxford Nanopore Technologies (ONT) sequencing data. For one of these strains, *Xanthomonas oryzae* pv. *oryzae* (*Xoo*) PXO35, we illustrate why Illumina short reads and longer PacBio reads are insufficient to fully resolve the genome. While ONT reads are perfectly suited to yield highly contiguous genomes, they suffer from a specific error profile within homopolymers. To still yield complete and correct TALomes from ONT assemblies, we present a computational correction pipeline specifically tailored to TALE genes, which yields at least comparable accuracy as Illumina-based polishing. We further systematically assess the ONT-based pipeline for its multiplexing capacity and find that, combined with computational correction, the complete TALome of *Xoo* PXO35 could have been reconstructed from less than 20,000 ONT reads. Our results indicate that multiplexed ONT sequencing combined with a computational correction of TALE genes constitutes a highly capable tool for characterizing the TALomes of huge collections of *Xanthomonas* strains in the future.
