## Supplementary Table C for "Assembling highly repetitive *Xanthomonas* TALomes using Oxford Nanopore sequencing"

### Sheet: Tabelle1
strain	TALE region		#TALEs in region	chromStart	chromEnd	region length	#reads fully overlapping region + 1kb up and downstream
	from	to
PXO35	TalBJ	TalAP	7	1214778	1248407	33630	85
	TalAB	TalAG	6	2004094	2038731	34638	47
	TalAI	TalAI	1	2250789	2254114	3326	322
	TalAA	TalAR	6	2555239	2593134	37896	43
	TalBK	TalBK	1	4441048	4444374	3327	423
FXO38	TalBM	TalBM	1	543398	547315	3918	336
	TalBX	TalBA	3	1760236	1774585	14350	200
	TalDQ	TalDQ	1	1993355	1996680	3326	325
	TalAN	TalAR	5	2493766	2537236	43471	33
	TalAI	TalAA	4	2789829	2829451	39623	43
	TalJQ	TalAD	5	3718125	3740797	22673	142
Huavy604	TalAE	TalAP	4	1232034	1249586	17553	120
	TalAL	TalAD	3	2206975	2222598	15624	138
	TalAN	TalAR	5	2358010	2403207	45198	31
	TalAI	TalAI	1	3010129	3013454	3326	269
	TalAG	TalAC	3	3223705	3238195	14491	186
	TalAM	TalAM	1	4532847	4536773	3927	340
BAI35	TalBU	TalBU	1	172458	176150	3693	577
	TalCD	TalBE	3	359125	373502	14378	273
	TalAV	TalAV	1	488527	492423	3897	525
	TalBO	TalBO	1	712831	716631	3801	552
	TalAT	TalCB	2	2030346	2069806	39461	34
	TalAZ	TalAZ	1	2481007	2484531	3525	419
	TalBW	TalBC	2	3002328	3010868	8541	289
	TalBI	TalBD	3	3384148	3395293	11146	274
	TalCJ	TalCC	6	3515501	3538451	22951	123
	TalCF	TalCF	1	4652488	4655469	2982	597
MAI23	TalBU	TalBU	1	148093	151785	3693	273
	TalBE	TalBF	3	337324	350386	13063	145
	TalAV	TalCR	2	457110	464017	6908	214
	TalBO	TalBO	1	773388	777188	3801	238
	TalAT	TabCB	2	1960917	2005941	45025	18
	TalCI	TalCI	1	2415738	2419835	4098	189
	TalBW	TalBC	2	2935639	2944281	8643	159
	TalBI	TalAX	3	3300936	3312082	11147	145
	TalCJ	TalCC	6	3431793	3454943	23151	83
	TalCF	TalCF	1	4535264	4538245	2982	248
